# Spatiotemporal dynamics and stability of multi-kingdom microbial communities in hospital sinks acting as persistent pathogen reservoirs

**DOI:** 10.64898/2026.09.25.754391

**Authors:** Iván Linares-Ambohades, Natalia Guerra-Pinto, Sandra Mingo-Ramírez, Silvia Serrano-Calleja, Francisco Amaro, Ana Alastruey-Izquierdo, María Cruz Soriano, Raúl de Pablo, Val F. Lanza, Rafael Cantón, Fernando Baquero, Teresa M. Coque, Ana Elena Pérez-Cobas

## Abstract

Hospital sink drains act as persistent reservoirs for nosocomial pathogens, yet the structure and long-term stability of their associated microbial communities remain poorly known. Here, we present an extensive characterization integrating multi-kingdom meta-taxonomic profiling (16S rRNA, ITS, and 18S rRNA, n=93 samples) with culturomics (n>4000 isolates) and phenotypic resistance testing across 14 sinks from a former intensive care unit (ICU). Over a 17-month study period, we tracked community assembly and stability through the renovation and transition from an unpopulated baseline to active clinical use, encompassing both structural remodeling and functional conversion. We showed that former-ICU drains harbor a highly conserved multi-kingdom core that remains resilient despite significant structural changes and periods of inactivity. While a persistent core baseline exists, community composition changes along a continuous temporal gradient driven by structural and anthropogenic shifts. Furthermore, individual sinks assemble as unique microecosystems shaped by local environmental factors. Topological network modeling shows these communities are not random assemblages but integrated ecological units, with clinically relevant, multidrug-resistant WHO-priority pathogens deeply embedded in the network alongside often-overlooked fungi and protozoa. Together, these findings identify hospital sink drains as persistent and structured multi-kingdom microbial reservoirs that harbor clinically relevant multidrug-resistant organisms (MDROs). Their temporal stability and strong sink-specific signatures highlight the need to consider the broader microbial community when monitoring hospital environmental reservoirs and developing infection-control strategies.

**Graphical abstract:** 
