## Supplementary material for "Spatiotemporal dynamics and stability of multi-kingdom microbial communities in hospital sinks acting as persistent pathogen reservoirs": Supplementary_Table_1.xlsx

### Sheet: 16S rRNA
Sample	Raw	PostCutadapt	PostTrim	PostBowtie	%Cut	%Trim	%Bowtie	%Final
SMPL16S_02-22_10_C_M_L001	133704	123441	123467	123441	92.32	92.34	92.32	92.32
SMPL16S_02-22_11_C_M_L001	135279	125739	125742	125739	92.95	92.95	92.95	92.95
SMPL16S_02-22_12_C_M_L001	130178	120438	120443	120438	92.52	92.52	92.52	92.52
SMPL16S_02-22_13_C_M_L001	86796	80214	80215	80214	92.42	92.42	92.42	92.42
SMPL16S_02-22_14_C_M_L001	123579	114746	114785	114746	92.85	92.88	92.85	92.85
SMPL16S_02-22_1_A_M_L001	116027	108678	108685	108678	93.67	93.67	93.67	93.67
SMPL16S_02-22_2_A_M_L001	106585	98872	98887	98872	92.76	92.78	92.76	92.76
SMPL16S_02-22_3_A_M_L001	136914	127110	127112	127110	92.84	92.84	92.84	92.84
SMPL16S_02-22_4_B_M_L001	112700	103734	103737	103734	92.04	92.05	92.04	92.04
SMPL16S_02-22_5_B_M_L001	117116	109579	109582	109579	93.56	93.57	93.56	93.56
SMPL16S_02-22_6_B_M_L001	153465	142012	142025	142012	92.54	92.55	92.54	92.54
SMPL16S_02-22_7_B_M_L001	117637	109286	109290	109286	92.9	92.9	92.9	92.9
SMPL16S_02-22_8_B_M_L001	142145	130449	130452	130449	91.77	91.77	91.77	91.77
SMPL16S_02-22_9_B_M_L001	134846	126957	126957	126957	94.15	94.15	94.15	94.15
SMPL16S_03-23_10_C_M_L001	91075	77360	77376	77360	84.94	84.96	84.94	84.94
SMPL16S_03-23_11_C_M_L001	112439	96543	96559	96543	85.86	85.88	85.86	85.86
SMPL16S_03-23_12_C_M_L001	105210	86424	86444	86424	82.14	82.16	82.14	82.14
SMPL16S_03-23_13_C_M_L001	86824	74300	74321	74300	85.58	85.6	85.58	85.58
SMPL16S_03-23_1_A_M_L001	97146	87492	87526	87492	90.06	90.1	90.06	90.06
SMPL16S_03-23_2_A_M_L001	102267	91655	91662	91655	89.62	89.63	89.62	89.62
SMPL16S_03-23_3_A_M_L001	90192	80241	80247	80241	88.97	88.97	88.97	88.97
SMPL16S_03-23_4_B_M_L001	107053	95891	95920	95891	89.57	89.6	89.57	89.57
SMPL16S_03-23_5_B_M_L001	99880	89814	89822	89814	89.92	89.93	89.92	89.92
SMPL16S_03-23_6_B_M_L001	108829	96548	96550	96548	88.72	88.72	88.72	88.72
SMPL16S_03-23_7_B_M_L001	124155	111325	111330	111325	89.67	89.67	89.67	89.67
SMPL16S_03-23_8_B_M_L001	216246	188423	188427	188423	87.13	87.14	87.13	87.13
SMPL16S_03-23_9_B_M_L001	112345	93571	93591	93571	83.29	83.31	83.29	83.29
SMPL16S_04-22_10_C_M_L001	116796	104723	104724	104723	89.66	89.66	89.66	89.66
SMPL16S_04-22_11_C_M_L001	116841	105639	105643	105639	90.41	90.42	90.41	90.41
SMPL16S_04-22_12_C_M_L001	113773	97677	97682	97677	85.85	85.86	85.85	85.85
SMPL16S_04-22_13_C_M_L001	103442	92695	92716	92695	89.61	89.63	89.61	89.61
SMPL16S_04-22_14_C_M_L001	106396	95633	95659	95633	89.88	89.91	89.88	89.88
SMPL16S_04-22_1_A_M_L001	97355	89038	89044	89038	91.46	91.46	91.46	91.46
SMPL16S_04-22_2_A_M_L001	104750	95172	95181	95172	90.86	90.86	90.86	90.86
SMPL16S_04-22_3_A_M_L001	120524	110591	110595	110591	91.76	91.76	91.76	91.76
SMPL16S_04-22_4_B_M_L001	110343	99908	99912	99908	90.54	90.55	90.54	90.54
SMPL16S_04-22_5_B_M_L001	127345	114132	114134	114132	89.62	89.63	89.62	89.62
SMPL16S_04-22_6_B_M_L001	110346	96317	96319	96317	87.29	87.29	87.29	87.29
SMPL16S_04-22_7_B_M_L001	128494	115359	115367	115359	89.78	89.78	89.78	89.78
SMPL16S_04-22_8_B_M_L001	110712	98231	98238	98231	88.73	88.73	88.73	88.73
SMPL16S_04-22_9_B_M_L001	102728	91740	91743	91740	89.3	89.31	89.3	89.3
SMPL16S_06-22_10_C_M_L001	109604	92086	92089	92086	84.02	84.02	84.02	84.02
SMPL16S_06-22_11_C_M_L001	93414	80527	80533	80527	86.2	86.21	86.2	86.2
SMPL16S_06-22_12_C_M_L001	74129	62473	62475	62473	84.28	84.28	84.28	84.28
SMPL16S_06-22_13_C_M_L001	89600	77012	77015	77012	85.95	85.95	85.95	85.95
SMPL16S_06-22_14_C_M_L001	139591	120472	120493	120472	86.3	86.32	86.3	86.3
SMPL16S_06-22_2_A_M_L001	65996	56348	56349	56348	85.38	85.38	85.38	85.38
SMPL16S_06-22_3_A_M_L001	89650	77854	77857	77854	86.84	86.85	86.84	86.84
SMPL16S_06-22_4_B_M_L001	82205	70550	70555	70550	85.82	85.83	85.82	85.82
SMPL16S_06-22_5_B_M_L001	103892	87041	87046	87041	83.78	83.79	83.78	83.78
SMPL16S_06-22_6_B_M_L001	98322	82385	82406	82385	83.79	83.81	83.79	83.79
SMPL16S_06-22_7_B_M_L001	93364	80388	80402	80388	86.1	86.12	86.1	86.1
SMPL16S_06-22_8_B_M_L001	165791	140012	140023	140012	84.45	84.46	84.45	84.45
SMPL16S_06-22_9_B_M_L001	78079	66647	66659	66647	85.36	85.37	85.36	85.36
SMPL16S_09-21_10_C_E_L001	232672	200712	200787	200712	86.26	86.3	86.26	86.26
SMPL16S_09-21_11_C_E_L001	231206	197601	197673	197601	85.47	85.5	85.47	85.47
SMPL16S_09-21_12_C_E_L001	228063	196163	196186	196163	86.01	86.02	86.01	86.01
SMPL16S_09-21_13_C_E_L001	251535	216836	216899	216836	86.21	86.23	86.21	86.21
SMPL16S_09-21_14_C_E_L001	228902	199009	199103	199009	86.94	86.98	86.94	86.94
SMPL16S_09-21_1_A_E_L001	240042	208566	208599	208566	86.89	86.9	86.89	86.89
SMPL16S_09-21_2_A_E_L001	230017	198894	198928	198894	86.47	86.48	86.47	86.47
SMPL16S_09-21_3_A_E_L001	209963	180144	180192	180144	85.8	85.82	85.8	85.8
SMPL16S_09-21_4_B_E_L001	224911	194415	194442	194415	86.44	86.45	86.44	86.44
SMPL16S_09-21_7_B_E_L001	500592	427434	427445	427434	85.39	85.39	85.39	85.39
SMPL16S_09-21_8_B_E_L001	228208	200326	200359	200326	87.78	87.8	87.78	87.78
SMPL16S_09-21_9_B_E_L001	220022	189462	190529	189462	86.11	86.6	86.11	86.11
SMPL16S_10-22_10_C_M_L001	142422	125948	125951	125948	88.43	88.44	88.43	88.43
SMPL16S_10-22_11_C_M_L001	171970	152521	152531	152521	88.69	88.7	88.69	88.69
SMPL16S_10-22_12_C_M_L001	195033	173426	173432	173426	88.92	88.92	88.92	88.92
SMPL16S_10-22_13_C_M_L001	341143	235108	235664	235108	68.92	69.08	68.92	68.92
SMPL16S_10-22_14_C_M_L001	329519	267784	268029	267784	81.27	81.34	81.27	81.27
SMPL16S_10-22_1_A_M_L001	150215	134470	134476	134470	89.52	89.52	89.52	89.52
SMPL16S_10-22_2_A_M_L001	162015	145283	145285	145283	89.67	89.67	89.67	89.67
SMPL16S_10-22_3_A_M_L001	157716	141547	141557	141547	89.75	89.75	89.75	89.75
SMPL16S_10-22_4_B_M_L001	143225	128648	128648	128648	89.82	89.82	89.82	89.82
SMPL16S_10-22_5_B_M_L001	192722	172054	172059	172054	89.28	89.28	89.28	89.28
SMPL16S_10-22_6_B_M_L001	169369	150520	150522	150520	88.87	88.87	88.87	88.87
SMPL16S_10-22_7_B_M_L001	154553	136304	136306	136304	88.19	88.19	88.19	88.19
SMPL16S_10-22_8_B_M_L001	145680	128613	128617	128613	88.28	88.29	88.28	88.28
SMPL16S_10-22_9_B_M_L001	168901	152202	152207	152202	90.11	90.12	90.11	90.11
SMPL16S_11-21_10_C_E_L001	146409	121107	121126	121107	82.72	82.73	82.72	82.72
SMPL16S_11-21_12_C_E_L001	61814	51839	51846	51839	83.86	83.87	83.86	83.86
SMPL16S_11-21_13_C_E_L001	129678	107673	107692	107673	83.03	83.05	83.03	83.03
SMPL16S_11-21_14_C_E_L001	133765	111763	111778	111763	83.55	83.56	83.55	83.55
SMPL16S_11-21_1_A_E_L001	71373	60055	60073	60055	84.14	84.17	84.14	84.14
SMPL16S_11-21_2_A_E_L001	75956	62074	62090	62074	81.72	81.74	81.72	81.72
SMPL16S_11-21_3_A_E_L001	85475	73310	73318	73310	85.77	85.78	85.77	85.77
SMPL16S_11-21_4_B_E_L001	78638	63973	63978	63973	81.35	81.36	81.35	81.35
SMPL16S_11-21_5_B_E_L001	109887	93326	93339	93326	84.93	84.94	84.93	84.93
SMPL16S_11-21_6_B_E_L001	154088	129933	129949	129933	84.32	84.33	84.32	84.32
SMPL16S_11-21_7_B_E_L001	142368	121373	121376	121373	85.25	85.26	85.25	85.25
SMPL16S_11-21_8_B_E_L001	134433	113193	113202	113193	84.2	84.21	84.2	84.2
SMPL16S_11-21_9_B_E_L001	171296	143691	143720	143691	83.88	83.9	83.88	83.88

### Sheet: ITS
Sample	Raw	PostCutadapt	PostTrim	PostBowtie	%Cut	%Trim	%Bowtie	%Final
SMPL-ITS_03-23_10_C_L001	250840	187398	189840	187398	74.71	75.68	74.71	74.71
SMPL-ITS_03-23_12_C_L001	209636	151041	153635	151041	72.05	73.29	72.05	72.05
SMPL-ITS_03-23_13_C_L001	230999	147589	154017	147589	63.89	66.67	63.89	63.89
SMPL-ITS_03-23_1_A_L001	245342	129650	133855	129650	52.84	54.56	52.84	52.84
SMPL-ITS_03-23_3_A_L001	178584	116854	121684	116854	65.43	68.14	65.43	65.43
SMPL-ITS_03-23_5_B_L001	159961	105804	106792	105804	66.14	66.76	66.14	66.14
SMPL-ITS_03-23_6_B_L001	205361	151739	156297	151739	73.89	76.11	73.89	73.89
SMPL-ITS_03-23_9_B_L001	246867	179911	190110	179911	72.88	77.01	72.88	72.88
SMPL-ITS_04-22_10_C_L001	236157	139240	142186	139240	58.96	60.21	58.96	58.96
SMPL-ITS_04-22_12_C_L001	128155	89162	91249	89162	69.57	71.2	69.57	69.57
SMPL-ITS_04-22_13_C_L001	237854	151954	159281	151954	63.89	66.97	63.89	63.89
SMPL-ITS_04-22_14_C_L001	190079	141674	143070	141674	74.53	75.27	74.53	74.53
SMPL-ITS_04-22_1_A_L001	255732	179788	181489	179788	70.3	70.97	70.3	70.3
SMPL-ITS_04-22_2_A_L001	205618	125918	128352	125918	61.24	62.42	61.24	61.24
SMPL-ITS_04-22_3_A_L001	216500	161467	162190	161467	74.58	74.91	74.58	74.58
SMPL-ITS_04-22_4_B_L001	191927	122447	122894	122447	63.8	64.03	63.8	63.8
SMPL-ITS_04-22_7_B_L001	310252	154497	163664	154497	49.8	52.75	49.8	49.8
SMPL-ITS_04-22_8_B_L001	153550	99361	107319	99361	64.71	69.89	64.71	64.71
SMPL-ITS_04-22_9_B_L001	153199	62600	65427	62600	40.86	42.71	40.86	40.86
SMPL-ITS_06-22_2_A_L001	136153	103791	114461	103791	76.23	84.07	76.23	76.23
SMPL-ITS_06-22_6_B_L001	155276	78417	89160	78417	50.5	57.42	50.5	50.5
SMPL-ITS_06-22_9_B_L001	173212	118445	131034	118445	68.38	75.65	68.38	68.38
SMPL-ITS_10-22_10_C_L001	211527	162643	163624	162643	76.89	77.35	76.89	76.89
SMPL-ITS_10-22_11_C_L001	145534	98717	103473	98717	67.83	71.1	67.83	67.83
SMPL-ITS_10-22_12_C_L001	156060	108308	113329	108308	69.4	72.62	69.4	69.4
SMPL-ITS_10-22_13_C_L001	159342	86400	90555	86400	54.22	56.83	54.22	54.22
SMPL-ITS_10-22_14_C_L001	125966	49304	50634	49304	39.14	40.2	39.14	39.14
SMPL-ITS_10-22_3_A_L001	155765	90683	91469	90683	58.22	58.72	58.22	58.22
SMPL-ITS_10-22_4_B_L001	127685	81477	82137	81477	63.81	64.33	63.81	63.81
SMPL-ITS_10-22_5_B_L001	118760	25371	25502	25371	21.36	21.47	21.36	21.36
SMPL-ITS_10-22_6_B_L001	163588	117476	118002	117476	71.81	72.13	71.81	71.81
SMPL-ITS_10-22_7_B_L001	243666	81931	81985	81931	33.62	33.65	33.62	33.62
SMPL-ITS_10-22_8_B_L001	239863	132350	133951	132350	55.18	55.84	55.18	55.18
SMPL-ITS_10-22_9_B_L001	261210	142729	156381	142729	54.64	59.87	54.64	54.64

### Sheet: 18S rRNA
Sample	Raw	PostCutadapt	PostTrim	PostBowtie	%Cut	%Trim	%Bowtie	%Final
SMPL18S_02-22_12_C_M_L001	46256	22898	39842	22898	49.5	86.13	49.5	49.5
SMPL18S_02-22_14_C_M_L001	24872	17854	20781	17854	71.78	83.55	71.78	71.78
SMPL18S_02-22_2_A_M_L001	123992	83597	116613	83597	67.42	94.05	67.42	67.42
SMPL18S_02-22_3_A_M_L001	85623	52140	77645	52140	60.89	90.68	60.89	60.89
SMPL18S_02-22_5_B_M_L001	78518	55603	62272	55603	70.82	79.31	70.82	70.82
SMPL18S_02-22_6_B_M_L001	46076	34749	38635	34749	75.42	83.85	75.42	75.42
SMPL18S_02-22_7_B_M_L001	58630	47594	49817	47594	81.18	84.97	81.18	81.18
SMPL18S_02-22_8_B_M_L001	99578	54007	87760	54007	54.24	88.13	54.24	54.24
SMPL18S_03-23_12_C_M_L001	76060	46157	62670	46157	60.68	82.4	60.68	60.68
SMPL18S_03-23_13_C_M_L001	55617	41012	47229	41012	73.74	84.92	73.74	73.74
SMPL18S_03-23_2_A_M_L001	67120	42745	63586	42745	63.68	94.73	63.68	63.68
SMPL18S_03-23_4_B_M_L001	52365	27627	46508	27627	52.76	88.82	52.76	52.76
SMPL18S_03-23_5_B_M_L001	66034	55735	56410	55735	84.4	85.43	84.4	84.4
SMPL18S_03-23_6_B_M_L001	75463	59503	65147	59503	78.85	86.33	78.85	78.85
SMPL18S_03-23_7_B_M_L001	91875	69796	84828	69796	75.97	92.33	75.97	75.97
SMPL18S_03-23_8_B_M_L001	61003	42600	50655	42600	69.83	83.04	69.83	69.83
SMPL18S_04-22_10_C_M_L001	175536	47823	158557	47823	27.24	90.33	27.24	27.24
SMPL18S_04-22_11_C_M_L001	111897	49011	102147	49011	43.8	91.29	43.8	43.8
SMPL18S_04-22_13_C_M_L001	107957	39488	98599	39488	36.58	91.33	36.58	36.58
SMPL18S_04-22_2_A_M_L001	1067880	695493	953731	695493	65.13	89.31	65.13	65.13
SMPL18S_04-22_3_A_M_L001	124161	38890	109169	38890	31.32	87.93	31.32	31.32
SMPL18S_04-22_4_B_M_L001	112793	75576	100822	75576	67	89.39	67	67
SMPL18S_04-22_5_B_M_L001	146544	110519	127308	110519	75.42	86.87	75.42	75.42
SMPL18S_04-22_7_B_M_L001	141054	104905	127729	104905	74.37	90.55	74.37	74.37
SMPL18S_04-22_8_B_M_L001	100095	46245	90440	46245	46.2	90.35	46.2	46.2
SMPL18S_06-22_10_C_M_L001	206150	83550	186045	83550	40.53	90.25	40.53	40.53
SMPL18S_06-22_11_C_M_L001	193605	142523	168720	142523	73.62	87.15	73.62	73.62
SMPL18S_06-22_12_C_M_L001	162226	123088	143079	123088	75.87	88.2	75.87	75.87
SMPL18S_06-22_14_C_M_L001	141486	103305	127833	103305	73.01	90.35	73.01	73.01
SMPL18S_06-22_2_A_M_L001	224951	110687	199642	110687	49.2	88.75	49.2	49.2
SMPL18S_06-22_3_A_M_L001	239429	28804	220778	28804	2026-03-12	92.21	2026-03-12	2026-03-12
SMPL18S_06-22_4_B_M_L001	235741	132384	214754	132384	56.16	91.1	56.16	56.16
SMPL18S_06-22_5_B_M_L001	280450	235036	253598	235036	83.81	90.43	83.81	83.81
SMPL18S_06-22_6_B_M_L001	255312	219906	223731	219906	86.13	87.63	86.13	86.13
SMPL18S_06-22_8_B_M_L001	136607	96667	109735	96667	70.76	80.33	70.76	70.76
SMPL18S_09-21_1_A_E_L001	169336	68577	149818	68577	40.5	88.47	40.5	40.5
SMPL18S_09-21_2_A_E_L001	426138	251998	381715	251998	59.14	89.58	59.14	59.14
SMPL18S_09-21_7_B_E_L001	171892	136030	150302	136030	79.14	87.44	79.14	79.14
SMPL18S_09-21_8_B_E_L001	193967	135634	174744	135634	69.93	90.09	69.93	69.93
SMPL18S_10-22_10_C_M_L001	168153	56306	154315	56306	33.48	91.77	33.48	33.48
SMPL18S_10-22_11_C_M_L001	179133	116782	167924	116782	65.19	93.74	65.19	65.19
SMPL18S_10-22_12_C_M_L001	125652	81045	104833	81045	64.5	83.43	64.5	64.5
SMPL18S_10-22_14_C_M_L001	61100	46854	50217	46854	76.68	82.19	76.68	76.68
SMPL18S_10-22_2_A_M_L001	138293	89234	118234	89234	64.53	85.5	64.53	64.53
SMPL18S_10-22_3_A_M_L001	146354	128827	131747	128827	88.02	90.02	88.02	88.02
SMPL18S_10-22_4_B_M_L001	135555	105082	113650	105082	77.52	83.84	77.52	77.52
SMPL18S_10-22_7_B_M_L001	94211	64687	67678	64687	68.66	71.84	68.66	68.66
SMPL18S_10-22_9_B_M_L001	89348	54596	70808	54596	61.1	79.25	61.1	61.1
SMPL18S_11-21_1_A_E_L001	113797	96549	101300	96549	84.84	89.02	84.84	84.84
SMPL18S_11-21_2_A_E_L001	122124	56082	107884	56082	45.92	88.34	45.92	45.92
SMPL18S_11-21_3_A_E_L001	121081	14489	108402	14489	11.97	89.53	11.97	11.97
SMPL18S_11-21_4_B_E_L001	109412	23942	99101	23942	21.88	90.58	21.88	21.88
SMPL18S_11-21_5_B_E_L001	172592	126933	155043	126933	73.55	89.83	73.55	73.55
SMPL18S_11-21_6_B_E_L001	109015	80027	97571	80027	73.41	89.5	73.41	73.41
SMPL18S_11-21_7_B_E_L001	190661	151629	169385	151629	79.53	88.84	79.53	79.53
SMPL18S_11-21_8_B_E_L001	167083	56781	148875	56781	33.98	89.1	33.98	33.98
SMPL18S_11-21_9_B_E_L001	147221	51223	134718	51223	34.79	91.51	34.79	34.79
