## Supplementary material for "Spatiotemporal dynamics and stability of multi-kingdom microbial communities in hospital sinks acting as persistent pathogen reservoirs": Supplementary_Table_3.xlsx

### Sheet: sink_16S rRNA_Bray_Curtis
Sink1	Sink2	r2	adjusted_p_value_(bonferroni)	significance_(***)
1	10	0.37	0.00	**
1	11	0.37	0.01	*
1	12	0.25	0.00	**
1	13	0.26	0.00	**
1	14	0.26	0.01	**
1	2	0.25	0.01	*
1	3	0.12	0.13	ns
1	4	0.19	0.01	**
1	5	0.29	0.00	**
1	6	0.32	0.01	**
1	7	0.31	0.00	**
1	8	0.25	0.01	**
1	9	0.23	0.01	**
10	11	0.04	0.80	ns
10	12	0.26	0.01	*
10	13	0.35	0.00	**
10	14	0.45	0.00	**
10	2	0.40	0.00	**
10	3	0.32	0.00	**
10	4	0.35	0.00	**
10	5	0.13	0.12	ns
10	6	0.13	0.15	ns
10	7	0.15	0.08	ns
10	8	0.10	0.21	ns
10	9	0.15	0.07	ns
11	12	0.23	0.02	*
11	13	0.31	0.01	*
11	14	0.45	0.01	**
11	2	0.41	0.00	**
11	3	0.31	0.01	**
11	4	0.33	0.00	**
11	5	0.13	0.19	ns
11	6	0.12	0.21	ns
11	7	0.15	0.09	ns
11	8	0.11	0.21	ns
11	9	0.13	0.10	ns
12	13	0.05	0.67	ns
12	14	0.23	0.01	**
12	2	0.32	0.00	**
12	3	0.18	0.00	**
12	4	0.17	0.01	*
12	5	0.16	0.07	ns
12	6	0.19	0.06	ns
12	7	0.22	0.01	**
12	8	0.15	0.06	ns
12	9	0.12	0.13	ns
13	14	0.20	0.01	*
13	2	0.35	0.00	**
13	3	0.18	0.00	**
13	4	0.18	0.01	**
13	5	0.24	0.03	*
13	6	0.25	0.01	*
13	7	0.29	0.00	**
13	8	0.21	0.01	**
13	9	0.16	0.03	*
14	2	0.42	0.00	**
14	3	0.15	0.05	ns
14	4	0.26	0.00	**
14	5	0.35	0.01	**
14	6	0.35	0.00	**
14	7	0.38	0.00	**
14	8	0.29	0.01	**
14	9	0.22	0.01	*
2	3	0.26	0.00	**
2	4	0.26	0.00	**
2	5	0.24	0.00	**
2	6	0.34	0.00	**
2	7	0.26	0.01	**
2	8	0.27	0.00	**
2	9	0.31	0.00	**
3	4	0.12	0.10	ns
3	5	0.26	0.00	**
3	6	0.27	0.00	**
3	7	0.28	0.00	**
3	8	0.20	0.01	*
3	9	0.17	0.02	*
4	5	0.29	0.01	**
4	6	0.30	0.00	**
4	7	0.32	0.00	**
4	8	0.25	0.00	**
4	9	0.21	0.01	**
5	6	0.05	0.69	ns
5	7	0.05	0.87	ns
5	8	0.06	0.70	ns
5	9	0.09	0.31	ns
6	7	0.11	0.23	ns
6	8	0.06	0.69	ns
6	9	0.06	0.60	ns
7	8	0.06	0.63	ns
7	9	0.13	0.09	ns
8	9	0.06	0.65	ns

### Sheet: sink_16S rRNA_Jaccard
Sink1	Sink2	r2	adjusted_p_value_(bonferroni)	significance_(***)
1	10	0.20	0.00	**
1	11	0.17	0.00	**
1	12	0.15	0.00	**
1	13	0.14	0.00	**
1	14	0.16	0.00	**
1	2	0.10	0.06	ns
1	3	0.11	0.01	*
1	4	0.11	0.02	*
1	5	0.16	0.00	**
1	6	0.17	0.00	**
1	7	0.17	0.00	**
1	8	0.15	0.00	**
1	9	0.16	0.00	**
10	11	0.08	0.60	ns
10	12	0.13	0.00	**
10	13	0.15	0.00	**
10	14	0.17	0.00	**
10	2	0.18	0.00	**
10	3	0.17	0.00	**
10	4	0.16	0.00	**
10	5	0.12	0.02	*
10	6	0.10	0.09	ns
10	7	0.13	0.00	**
10	8	0.12	0.01	**
10	9	0.13	0.00	**
11	12	0.10	0.08	ns
11	13	0.13	0.01	**
11	14	0.16	0.01	*
11	2	0.16	0.00	**
11	3	0.14	0.00	**
11	4	0.13	0.01	*
11	5	0.11	0.16	ns
11	6	0.09	0.45	ns
11	7	0.13	0.01	**
11	8	0.09	0.18	ns
11	9	0.10	0.09	ns
12	13	0.06	0.96	ns
12	14	0.12	0.01	*
12	2	0.16	0.00	**
12	3	0.14	0.00	**
12	4	0.12	0.01	**
12	5	0.14	0.01	**
12	6	0.11	0.03	*
12	7	0.15	0.00	**
12	8	0.12	0.00	**
12	9	0.10	0.08	ns
13	14	0.11	0.03	*
13	2	0.17	0.00	**
13	3	0.14	0.00	**
13	4	0.11	0.00	**
13	5	0.14	0.01	**
13	6	0.13	0.01	**
13	7	0.16	0.00	**
13	8	0.12	0.00	**
13	9	0.10	0.04	*
14	2	0.19	0.00	**
14	3	0.12	0.01	*
14	4	0.13	0.01	*
14	5	0.17	0.01	**
14	6	0.14	0.01	*
14	7	0.19	0.00	**
14	8	0.13	0.01	**
14	9	0.12	0.01	*
2	3	0.15	0.00	**
2	4	0.14	0.00	**
2	5	0.15	0.00	**
2	6	0.15	0.01	**
2	7	0.14	0.00	**
2	8	0.13	0.00	**
2	9	0.17	0.00	**
3	4	0.11	0.03	*
3	5	0.15	0.01	**
3	6	0.14	0.01	*
3	7	0.17	0.00	**
3	8	0.13	0.00	**
3	9	0.13	0.00	**
4	5	0.15	0.01	**
4	6	0.14	0.00	**
4	7	0.17	0.00	**
4	8	0.13	0.00	**
4	9	0.12	0.01	**
5	6	0.07	0.76	ns
5	7	0.10	0.09	ns
5	8	0.10	0.14	ns
5	9	0.14	0.02	*
6	7	0.11	0.06	ns
6	8	0.08	0.38	ns
6	9	0.10	0.19	ns
7	8	0.08	0.47	ns
7	9	0.15	0.00	**
8	9	0.09	0.11	ns

### Sheet: sink_ITS_Bray_Curtis
Sink1	Sink2	r2	adjusted_p_value_(bonferroni)	significance_(***)
1	10	0.24	0.60	ns
1	12	0.32	0.20	ns
1	13	0.35	0.10	ns
1	3	0.21	0.70	ns
1	5	0.29	1.00	ns
1	6	0.22	0.60	ns
1	9	0.21	0.33	ns
1	14	0.25	0.67	ns
1	2	0.02	1.00	ns
1	4	0.40	0.33	ns
1	7	0.30	0.67	ns
1	8	0.37	0.33	ns
1	11	0.31	1.00	ns
10	12	0.23	0.40	ns
10	13	0.34	0.10	ns
10	3	0.19	0.50	ns
10	5	0.19	0.70	ns
10	6	0.20	0.20	ns
10	9	0.19	0.38	ns
10	14	0.09	0.90	ns
10	2	0.23	0.60	ns
10	4	0.40	0.20	ns
10	7	0.14	0.80	ns
10	8	0.26	0.40	ns
10	11	0.33	0.75	ns
12	13	0.26	0.30	ns
12	3	0.19	0.50	ns
12	5	0.43	0.20	ns
12	6	0.30	0.30	ns
12	9	0.23	0.26	ns
12	14	0.30	0.30	ns
12	2	0.27	0.50	ns
12	4	0.60	0.10	ns
12	7	0.35	0.10	ns
12	8	0.52	0.10	ns
12	11	0.45	0.50	ns
13	3	0.32	0.10	ns
13	5	0.54	0.10	ns
13	6	0.49	0.10	ns
13	9	0.28	0.16	ns
13	14	0.33	0.20	ns
13	2	0.41	0.10	ns
13	4	0.56	0.10	ns
13	7	0.46	0.10	ns
13	8	0.45	0.10	ns
13	11	0.45	0.50	ns
3	5	0.20	0.60	ns
3	6	0.16	0.70	ns
3	9	0.15	0.54	ns
3	14	0.29	0.30	ns
3	2	0.16	0.90	ns
3	4	0.48	0.20	ns
3	7	0.32	0.20	ns
3	8	0.42	0.20	ns
3	11	0.36	0.50	ns
5	6	0.19	0.60	ns
5	9	0.26	0.33	ns
5	14	0.28	1.00	ns
5	2	0.32	0.67	ns
5	4	0.65	0.33	ns
5	7	0.36	0.33	ns
5	8	0.52	0.33	ns
5	11	0.63	0.33	ns
6	9	0.25	0.21	ns
6	14	0.28	0.40	ns
6	2	0.19	0.80	ns
6	4	0.55	0.20	ns
6	7	0.26	0.40	ns
6	8	0.48	0.20	ns
6	11	0.43	0.25	ns
9	14	0.21	0.33	ns
9	2	0.19	0.60	ns
9	4	0.37	0.13	ns
9	7	0.23	0.33	ns
9	8	0.31	0.20	ns
9	11	0.28	0.40	ns
14	2	0.29	0.67	ns
14	4	0.33	0.67	ns
14	7	0.14	1.00	ns
14	8	0.17	1.00	ns
14	11	0.33	1.00	ns
2	4	0.52	0.33	ns
2	7	0.27	0.67	ns
2	8	0.47	0.33	ns
2	11	0.41	1.00	ns
4	7	0.51	0.33	ns
4	8	0.35	0.67	ns
4	11	0.83	0.33	ns
7	8	0.39	0.67	ns
7	11	0.45	0.67	ns
8	11	0.67	0.33	ns

### Sheet: sink_ITS_Jaccard
Sink1	Sink2	r2	adjusted_p_value_(bonferroni)	significance_(***)
1	10	0.29	0.30	ns
1	12	0.29	0.20	ns
1	13	0.26	0.30	ns
1	3	0.29	0.30	ns
1	5	0.40	0.33	ns
1	6	0.29	0.20	ns
1	9	0.17	0.80	ns
1	14	0.37	0.33	ns
1	2	0.31	1.00	ns
1	4	0.34	0.33	ns
1	7	0.32	1.00	ns
1	8	0.29	1.00	ns
1	11	0.49	1.00	ns
10	12	0.21	0.40	ns
10	13	0.24	0.10	ns
10	3	0.24	0.20	ns
10	5	0.33	0.10	ns
10	6	0.23	0.10	ns
10	9	0.16	0.64	ns
10	14	0.33	0.10	ns
10	2	0.30	0.20	ns
10	4	0.24	0.60	ns
10	7	0.23	0.60	ns
10	8	0.23	0.70	ns
10	11	0.37	0.50	ns
12	13	0.18	0.90	ns
12	3	0.22	0.40	ns
12	5	0.31	0.10	ns
12	6	0.28	0.10	ns
12	9	0.20	0.06	ns
12	14	0.25	0.60	ns
12	2	0.27	0.20	ns
12	4	0.30	0.10	ns
12	7	0.26	0.50	ns
12	8	0.26	0.50	ns
12	11	0.32	0.50	ns
13	3	0.22	0.20	ns
13	5	0.27	0.30	ns
13	6	0.24	0.10	ns
13	9	0.18	0.32	ns
13	14	0.23	0.80	ns
13	2	0.26	0.40	ns
13	4	0.27	0.30	ns
13	7	0.23	0.70	ns
13	8	0.27	0.40	ns
13	11	0.31	0.75	ns
3	5	0.34	0.10	ns
3	6	0.27	0.10	ns
3	9	0.16	0.56	ns
3	14	0.30	0.10	ns
3	2	0.24	0.70	ns
3	4	0.28	0.10	ns
3	7	0.25	0.60	ns
3	8	0.27	0.30	ns
3	11	0.37	0.25	ns
5	6	0.28	0.20	ns
5	9	0.25	0.07	ns
5	14	0.39	0.33	ns
5	2	0.40	0.33	ns
5	4	0.42	0.33	ns
5	7	0.38	0.33	ns
5	8	0.41	0.33	ns
5	11	0.58	0.33	ns
6	9	0.17	0.50	ns
6	14	0.32	0.10	ns
6	2	0.31	0.10	ns
6	4	0.27	0.30	ns
6	7	0.26	0.40	ns
6	8	0.26	0.40	ns
6	11	0.38	0.25	ns
9	14	0.24	0.07	ns
9	2	0.20	0.53	ns
9	4	0.18	0.93	ns
9	7	0.17	0.93	ns
9	8	0.16	1.00	ns
9	11	0.24	0.80	ns
14	2	0.34	0.67	ns
14	4	0.35	0.67	ns
14	7	0.31	1.00	ns
14	8	0.35	0.67	ns
14	11	0.48	0.67	ns
2	4	0.33	1.00	ns
2	7	0.31	1.00	ns
2	8	0.28	1.00	ns
2	11	0.45	0.67	ns
4	7	0.30	1.00	ns
4	8	0.29	1.00	ns
4	11	0.51	0.67	ns
7	8	0.26	1.00	ns
7	11	0.46	0.67	ns
8	11	0.43	1.00	ns

### Sheet: sink_18S rRNA_Jaccard
Sink1	Sink2	r2	adjusted_p_value_(bonferroni)	significance_(***)
11	2	0.25	0.01	**
11	10	0.07	0.91	ns
11	7	0.19	0.01	**
11	1	0.20	0.67	ns
11	13	0.20	0.14	ns
11	14	0.21	0.05	ns
11	4	0.15	0.31	ns
11	8	0.20	0.02	*
11	9	0.24	0.05	ns
11	3	0.23	0.33	ns
11	12	0.22	0.33	ns
11	5	0.23	0.17	ns
11	6	0.23	0.17	ns
2	10	0.22	0.03	*
2	7	0.24	0.02	*
2	1	0.21	0.60	ns
2	13	0.31	0.07	ns
2	14	0.31	0.04	*
2	4	0.31	0.03	*
2	8	0.25	0.03	*
2	9	0.45	0.07	ns
2	3	0.51	0.20	ns
2	12	0.37	0.20	ns
2	5	0.52	0.20	ns
2	6	0.52	0.20	ns
10	7	0.16	0.03	*
10	1	0.16	0.83	ns
10	13	0.14	0.82	ns
10	14	0.15	0.45	ns
10	4	0.13	0.58	ns
10	8	0.15	0.10	ns
10	9	0.24	0.05	*
10	3	0.23	0.33	ns
10	12	0.18	0.67	ns
10	5	0.24	0.17	ns
10	6	0.24	0.33	ns
7	1	0.21	0.50	ns
7	13	0.21	0.26	ns
7	14	0.17	0.21	ns
7	4	0.22	0.02	*
7	8	0.11	0.65	ns
7	9	0.23	0.09	ns
7	3	0.24	0.33	ns
7	12	0.20	0.50	ns
7	5	0.28	0.17	ns
7	6	0.29	0.17	ns
1	13	0.49	0.67	ns
1	14	0.34	0.50	ns
1	4	0.31	0.50	ns
1	8	0.21	0.80	ns
1	9	0.55	0.33	ns
1	3	1.00	NA	NA
1	12	1.00	NA	NA
1	5	1.00	NA	NA
1	6	1.00	NA	NA
13	14	0.22	0.60	ns
13	4	0.30	0.20	ns
13	8	0.19	0.67	ns
13	9	0.48	0.33	ns
13	3	0.64	0.33	ns
13	12	0.44	0.67	ns
13	5	0.68	0.33	ns
13	6	0.68	0.33	ns
14	4	0.30	0.10	ns
14	8	0.17	0.51	ns
14	9	0.39	0.10	ns
14	3	0.47	0.50	ns
14	12	0.33	0.50	ns
14	5	0.52	0.25	ns
14	6	0.52	0.25	ns
4	8	0.23	0.02	*
4	9	0.38	0.10	ns
4	3	0.42	0.25	ns
4	12	0.37	0.50	ns
4	5	0.41	0.25	ns
4	6	0.42	0.25	ns
8	9	0.32	0.07	ns
8	3	0.31	0.20	ns
8	12	0.21	1.00	ns
8	5	0.35	0.20	ns
8	6	0.35	0.20	ns
9	3	0.53	0.33	ns
9	12	0.61	0.33	ns
9	5	0.59	0.33	ns
9	6	0.59	0.33	ns
3	12	1.00	NA	NA
3	5	1.00	NA	NA
3	6	1.00	NA	NA
12	5	1.00	NA	NA
12	6	1.00	NA	NA
5	6	1.00	NA	NA

### Sheet: area_16S rRNA_Bray_Curtis
Statistic	Df	SumOfSqs	R2	F	Pr(>F)	Comparison
Model	1	1.95	0.1	6.54	0.001	A_vs_B
Residual	58	17.29	0.9	NA	NA	A_vs_B
Total	59	19.25	1	NA	NA	A_vs_B
Model	1	1.91	0.12	6.67	0.001	A_vs_C
Residual	51	14.59	0.88	NA	NA	A_vs_C
Total	52	16.5	1	NA	NA	A_vs_C
Model	1	0.72	0.03	2.52	0.024	B_vs_C
Residual	71	20.38	0.97	NA	NA	B_vs_C
Total	72	21.11	1	NA	NA	B_vs_C

### Sheet: area_16S rRNA_Jaccard
Statistic	Df	SumOfSqs	R2	F	Pr(>F)	Comparison
Model	1	0.55	0.05	2.90355	0.001	A_vs_B
Residual	58	11.03	0.95	NA	NA	A_vs_B
Total	59	11.58	1	NA	NA	A_vs_B
Model	1	0.64	0.06	3.44958	0.001	A_vs_C
Residual	51	9.41	0.94	NA	NA	A_vs_C
Total	52	10.05	1	NA	NA	A_vs_C
Model	1	0.37	0.03	1.95156	0.002	B_vs_C
Residual	71	13.45	0.97	NA	NA	B_vs_C
Total	72	13.82	1	NA	NA	B_vs_C

### Sheet: area_ITS_Bray_Curtis
Statistic	Df	SumOfSqs	R2	F	Pr(>F)	Comparison
Model	1	0.34	0.05	1.42	0.22	C_vs_B
Residual	25	6.01	0.95	NA	NA	C_vs_B
Total	26	6.35	1	NA	NA	C_vs_B
Model	1	0.55	0.13	2.48	0.02	C_vs_A
Residual	17	3.8	0.87	NA	NA	C_vs_A
Total	18	4.36	1	NA	NA	C_vs_A
Model	1	0.41	0.07	1.53	0.17	B_vs_A
Residual	20	5.4	0.93	NA	NA	B_vs_A
Total	21	5.81	1	NA	NA	B_vs_A

### Sheet: area_ITS_Jaccard
Statistic	Df	SumOfSqs	R2	F	Pr(>F)	Comparison
Model	1	0.44	0.06	1.52	0.01	C_vs_B
Residual	25	7.22	0.94	NA	NA	C_vs_B
Total	26	7.66	1.00	NA	NA	C_vs_B
Model	1	0.40	0.08	1.41	0.01	C_vs_A
Residual	17	4.87	0.92	NA	NA	C_vs_A
Total	18	5.27	1.00	NA	NA	C_vs_A
Model	1	0.38	0.06	1.31	0.05	B_vs_A
Residual	20	5.80	0.94	NA	NA	B_vs_A
Total	21	6.18	1.00	NA	NA	B_vs_A

### Sheet: area_18S rRNA_Jaccard
Statistic	Df	SumOfSqs	R2	F	Pr(>F)	Comparison
Model	1	0.68	0.06	1.82	0.01	C_vs_B
Residual	30	2026-11-11	0.94	NA	NA	C_vs_B
Total	31	11.79	1.00	NA	NA	C_vs_B
Model	1	0.66	0.09	2026-02-02	0.01	C_vs_A
Residual	20	6.56	0.91	NA	NA	C_vs_A
Total	21	7.23	1.00	NA	NA	C_vs_A
Model	1	0.64	0.08	1.80	0.02	B_vs_A
Residual	20	2026-11-07	0.92	NA	NA	B_vs_A
Total	21	7.75	1.00	NA	NA	B_vs_A
